# Improved reference genome uncovers novel sex-linked regions in the guppy (*Poecilia reticulata*)

**DOI:** 10.1101/2020.08.07.240986

**Authors:** Bonnie A. Fraser, James R. Whiting, Josephine R. Paris, Cameron J. Weadick, Paul J. Parsons, Deborah Charlesworth, Roberta Bergero, Felix Bemm, Margarete Hoffmann, Verena A. Kottler, Chang Liu, Christine Dreyer, Detlef Weigel

**Affiliations:** Biosciences, University of Exeter, Stocker Road, Exeter, EX4 4QD UK; Institute of Evolutionary Biology, School of Biological Sciences, University of Edinburgh, Edinburgh, EH9 3LF, UK; Department of Molecular Biology, Max Planck Institute for Developmental Biology, Max-Plank-Ring 5, 72076 Tübingen, Germany; Institute of Biology, University of Hohenheim, Garbenstraße 30, 70599 Stuttgart, Germany

## Abstract

Theory predicts that the sexes can achieve greater fitness if loci with sexually antagonistic polymorphisms become linked to the sex determining loci, and this can favour the spread of reduced recombination around sex determining regions. Given that sex-linked regions are frequently repetitive and highly heterozygous, few complete Y chromosome assemblies are available to test these ideas. The guppy system (*Poecilia reticulata*) has long been invoked as an example of sex chromosome formation resulting from sexual conflict. Early genetics studies revealed that male colour patterning genes are mostly but not entirely Y-linked, and that X-linkage may be most common in low predation populations. More recent population genomic studies of guppies have reached varying conclusions about the size and placement of the Y-linked region. However, this previous work used a reference genome assembled from short-read sequences from a female guppy. Here, we present a new guppy reference genome assembly from a male, using long-read PacBio single-molecule real-time sequencing (SMRT) and chromosome contact information. Our new assembly sequences across repeat- and GC-rich regions and thus closes gaps and corrects mis-assemblies found in the short-read female-derived guppy genome. Using this improved reference genome, we then employed broad population sampling to detect sex differences across the genome. We identified two small regions that showed consistent male-specific signals. Moreover, our results help reconcile the contradictory conclusions put forth by past population genomic studies of the guppy sex chromosome. Our results are consistent with a small Y-specific region and rare recombination in male guppies.
