## Supplementary material for "Improved reference genome uncovers novel sex-linked regions in the guppy (*Poecilia reticulata*)": Table S6

### Sheet: Sheet1
window_id	GH_F	GH_M	GL_F	GL_M	MH_F	MH_M	ML_F	ML_M	OH_F	OH_M	OL_F	OL_M	Group	N_shared
chr8:11540000-11550000	0.712289	0.341324	0.170329	0.097706	0.116989	0.149151	0.149401	0.13505	0.434851	0.131439	0.467407	0.126989	Female-biased	4
chr15:29280000-29290000	0.359799	0.181163	0.301412	0.165649	0.183919	0.121217	0.105983	0.082251	0.186651	0.151697	0.295776	0.136979	Female-biased	3
chr4:20570000-20580000	0.035043	0.039421	0.04706	0.032649	0.037254	0.022141	0.034924	0.01878	0.040628	0.02374	0.046704	0.06255	Female-biased	3
000173F_0:380000-390000	0.133324	0.88448	0.334035	1.00824	0.138822	0.375796	0.223739	0.381317	0.116088	0.476525	0.143617	0.53265	Male-biased	6
000175F_0:340000-350000	0.126661	0.702701	0.274484	0.663736	0.162689	0.33296	0.170082	0.366756	0.226033	0.675836	0.215957	0.388754	Male-biased	6
000175F_0:350000-360000	0.152319	0.538834	0.301277	0.590096	0.157067	0.302181	0.162035	0.284167	0.187849	0.476944	0.183333	0.386031	Male-biased	6
000187F_0:200000-210000	0.19189	0.656841	0.247802	0.539121	0.231372	0.41137	0.212461	0.3903	0.256271	0.64274	0.252061	0.491715	Male-biased	6
000189F_0:60000-70000	0.201692	0.443351	0.310205	0.595012	0.142876	0.447952	0.079987	0.227109	0.212249	0.437988	0.289587	0.80064	Male-biased	6
000192F_0:0-10000	0.087114	0.804694	0.268821	1.07169	0.175387	0.460635	0.10324	0.464784	0.182742	0.739685	0.212038	0.382418	Male-biased	6
000192F_0:10000-20000	0.14149	0.638384	0.517546	0.983519	0.256667	0.539788	0.252842	0.600309	0.29884	0.821109	0.300596	0.598592	Male-biased	6
000196F_0:70000-80000	0.18821	0.985395	0.461926	1.05369	0.266323	0.502541	0.170939	0.392928	0.280118	0.852153	0.317086	0.619806	Male-biased	6
000196F_0:90000-100000	0.251978	0.715127	0.574343	1.0601	0.316992	0.696661	0.445414	1.01687	0.391272	0.75938	0.301463	0.600596	Male-biased	6
000214F_0:160000-170000	0.115798	0.425977	0.201521	0.355219	0.098235	0.23708	0.093885	0.190037	0.157706	0.398784	0.126107	0.237605	Male-biased	6
000216F_0:30000-40000	0.165045	1.17216	0.519819	1.2376	0.150354	0.423202	0.304655	0.574869	0.152428	0.668522	0.204051	0.709798	Male-biased	6
000218F_0:100000-110000	0.212091	1.60101	0.598109	1.65934	0.189023	0.746232	0.463273	0.790364	0.195202	1.00519	0.252321	0.988058	Male-biased	6
000218F_0:70000-80000	0.18577	1.63952	0.566379	1.73758	0.19277	0.832275	0.462099	0.788797	0.210778	1.01261	0.236611	1.03271	Male-biased	6
000223F_0:0-10000	0.122303	0.87642	0.531675	1.17933	0.172183	0.688587	0.408368	0.724019	0.145315	0.9837	0.248839	0.948885	Male-biased	6
000223F_0:10000-20000	0.146684	0.861241	0.364116	0.945694	0.124908	0.429985	0.236284	0.428749	0.12557	0.532306	0.163523	0.588117	Male-biased	6
000229F_0:20000-30000	0.299658	0.896971	0.477738	0.804811	0.2224	0.469617	0.174833	0.362559	0.220626	0.541193	0.260727	0.524598	Male-biased	6
000229F_0:30000-40000	0.167423	0.784625	0.503827	0.989174	0.401824	1.24276	0.327848	0.831145	0.291911	1.26115	0.436119	0.761414	Male-biased	6
000229F_0:40000-50000	0.201493	0.923399	0.530296	1.20971	0.253417	0.678274	0.302144	0.52876	0.234183	0.756878	0.330025	0.702895	Male-biased	6
000229F_0:60000-70000	0.205008	0.729865	0.331646	0.730251	0.180582	0.397896	0.144954	0.342472	0.273169	0.661769	0.204411	0.386092	Male-biased	6
000231F_0:100000-110000	0.054536	0.398746	0.198509	0.447175	0.116778	0.224088	0.112611	0.217536	0.142147	0.332083	0.121751	0.265051	Male-biased	6
000231F_0:110000-120000	0.077175	0.57578	0.299492	0.614602	0.147341	0.290114	0.079313	0.241328	0.170467	0.431757	0.129824	0.288789	Male-biased	6
000231F_0:150000-160000	0.152179	0.78325	0.62659	1.24585	0.294787	0.81951	0.285127	1.02809	0.281219	1.0394	0.404727	0.742569	Male-biased	6
000231F_0:160000-170000	0.139955	0.477504	0.342452	0.790673	0.224234	0.497785	0.211279	0.529424	0.304593	0.726725	0.397067	0.754533	Male-biased	6
000231F_0:30000-40000	0.232627	1.40572	0.964301	1.6393	0.344784	0.958382	0.226467	1.10519	0.441324	1.79238	0.367203	0.780383	Male-biased	6
000233F_0:70000-80000	0.344246	1.04918	0.478692	0.808882	0.12544	0.290095	0.145919	0.357368	0.211184	0.64966	0.170405	0.349914	Male-biased	6
000237F_0:110000-120000	0.181943	0.651341	0.31072	0.563299	0.206512	0.384296	0.176604	0.33327	0.200589	0.508363	0.177328	0.347777	Male-biased	6
000246F_0:70000-80000	0.395869	1.43216	0.67601	1.54524	0.280965	0.770445	0.528156	1.02657	0.515836	1.29132	0.39359	0.94959	Male-biased	6
000251F_0:40000-50000	0.33685	1.3077	0.756361	1.29148	0.281178	0.472957	0.18696	0.443855	0.257229	0.66176	0.215234	0.406758	Male-biased	6
000251F_0:70000-80000	0.109085	1.65171	0.559148	1.15515	0.329947	0.888981	0.084502	0.664498	0.306121	1.38478	0.292146	0.687733	Male-biased	6
000251F_0:80000-90000	0.100579	0.608429	0.279525	0.493189	0.117832	0.283512	0.089095	0.197873	0.135901	0.490488	0.147371	0.282399	Male-biased	6
000256F_0:60000-70000	0.248077	1.1105	0.524742	1.02721	0.272478	0.588498	0.481609	1.05856	0.375044	1.00154	0.285237	0.622822	Male-biased	6
000257F_0:30000-40000	0.074202	0.261052	0.127781	0.255434	0.086021	0.162385	0.0736	0.152092	0.091418	0.217259	0.082352	0.166514	Male-biased	6
000260F_0:20000-30000	0.134769	0.555704	0.400457	0.681338	0.257389	0.504634	0.229509	0.418577	0.28637	0.631398	0.231851	0.411353	Male-biased	6
000271F_0:50000-60000	0.089391	0.886641	0.412597	0.934571	0.167442	0.499814	0.111721	0.488264	0.212787	0.839131	0.211945	0.408613	Male-biased	6
000274F_0:10000-20000	0.219177	0.954349	0.634417	1.15552	0.441621	0.783426	0.40872	0.729069	0.372244	0.925557	0.404397	0.828008	Male-biased	6
000287F_0:30000-40000	0.160929	0.623894	0.390261	0.700701	0.244275	0.658328	0.185323	0.55299	0.248103	0.61698	0.294667	0.527384	Male-biased	6
000287F_0:60000-70000	0.071445	0.934143	0.428048	1.04268	0.192245	0.454642	0.133582	0.459149	0.276358	0.990247	0.197145	0.533853	Male-biased	6
000292F_0:10000-20000	0.260148	0.962569	0.396304	0.862614	0.181064	0.420386	0.169699	0.329812	0.520047	0.939998	0.303399	0.547411	Male-biased	6
000299F_0:40000-48046	0.109902	0.773607	0.206839	0.539099	0.090426	0.272395	0.06867	0.182684	0.1234	0.513255	0.092878	0.237724	Male-biased	6
000304F_0:30000-40000	0.179449	0.65637	0.463529	0.974776	0.327425	0.601907	0.272569	0.551043	0.193595	0.625163	0.263768	0.51713	Male-biased	6
000304F_0:40000-49840	0.117531	0.49469	0.320575	0.805592	0.175974	0.39523	0.190236	0.447412	0.221635	0.569876	0.323913	0.589918	Male-biased	6
000320F_0:0-10000	0.337894	1.66676	0.992176	1.69625	0.281442	0.740071	0.435068	1.03546	0.380451	1.63575	0.346697	0.774801	Male-biased	6
000323F_0:10000-20000	0.122975	0.622618	0.353495	0.662936	0.141848	0.324805	0.130554	0.279036	0.230774	0.568966	0.220495	0.378794	Male-biased	6
000440F_0:0-10000	0.079781	0.292103	0.231744	0.425436	0.113292	0.275546	0.105262	0.349768	0.166453	0.351281	0.275883	0.507283	Male-biased	6
000440F_0:10000-20000	0.156233	0.934262	0.651012	1.47589	0.385373	0.902375	0.364125	1.12264	0.307344	1.07237	0.402808	0.824372	Male-biased	6
chr12:4960000-4970000	0.158158	0.922474	0.418784	0.972981	0.322185	0.559235	0.330942	0.559732	0.267949	0.702574	0.257481	0.589895	Male-biased	6
chr12:5180000-5190000	0.109695	0.968059	0.575238	1.11214	0.2487	0.581612	0.185449	0.527162	0.223381	0.878915	0.223194	0.385461	Male-biased	6
chr12:5230000-5240000	0.21385	1.02944	0.323847	0.654	0.191167	0.373534	0.217416	0.405245	0.300836	0.801519	0.228584	0.414556	Male-biased	6
chr18:27570000-27580000	0.191539	0.777739	0.681393	1.22867	0.317265	0.603137	0.367102	0.892227	0.367365	0.819997	0.282564	0.527705	Male-biased	6
chr18:27580000-27590000	0.135453	0.584517	0.349862	0.811315	0.213151	0.360643	0.152449	0.341698	0.231134	0.520293	0.220086	0.477477	Male-biased	6
chr18:7150000-7160000	0.249649	1.42143	0.486248	1.51214	0.151958	0.493984	0.319416	0.753465	0.408101	1.06169	0.328342	0.781697	Male-biased	6
chr18:7200000-7210000	0.121906	0.79118	0.290599	0.631897	0.155941	0.323324	0.1842	0.324592	0.252378	0.602659	0.203899	0.354739	Male-biased	6
chr18:7220000-7230000	0.067388	0.415317	0.202259	0.473835	0.152304	0.262654	0.131697	0.310522	0.244979	0.55565	0.183477	0.371105	Male-biased	6
chr18:7270000-7280000	0.117264	0.306852	0.179376	0.358947	0.175756	0.303555	0.128713	0.250729	0.135498	0.241781	0.185981	0.404142	Male-biased	6
chr5:32290000-32300000	0.095885	0.311146	0.214536	0.382966	0.138167	0.249005	0.129682	0.221963	0.149107	0.389107	0.135792	0.256473	Male-biased	6
chr5:32340000-32350000	0.214348	1.03372	0.709901	1.48602	0.253629	0.569578	0.411857	0.696074	0.259661	0.725541	0.266186	0.954569	Male-biased	6
chr5:32350000-32360000	0.093372	0.348945	0.19412	0.41761	0.084522	0.214124	0.115576	0.302005	0.087961	0.220332	0.096699	0.362215	Male-biased	6
