## Supplementary material for "Improved reference genome uncovers novel sex-linked regions in the guppy (*Poecilia reticulata*)": Table S7

### Sheet: Sheet1
window_id	stat	GH	GL	MH	ML	OH	OL	N_shared
000191F_0:150000-160000	FST	0.407573	0.338504	0.235942	0.369963	0.0335123	0.207631	3
000200F_0:140000-150000	FST	0.320293	0.286811	0.348095	0.307956	0.0306232	0.225971	3
000242F_0:10000-20000	FST	0.304329	0.411733	0.0540095	0.298573	0.0380692	0.325347	3
chr12:24030000-24040000	FST	0.302388	0.379016	0.00819266	0.300086	0.0798564	0.135249	3
000173F_0:150000-160000	FST	0.782194	0.00532581	0.0514286	0.756098	0	0.0634146	2
000177F_0:70000-80000	FST	0.173077	0.343891	0.216142	0.333333	0.097195	0.220994	2
000191F_0:110000-120000	FST	0.516313	0.214557	0.225564	0.331797	0.0735689	0	2
000191F_0:140000-150000	FST	0.112588	0.2843	0.335003	0.37037	0.291764	0.0554123	2
000191F_0:160000-170000	FST	0.37752	0.311126	0.283768	0.27013	0.0873291	0.0818045	2
000191F_0:50000-60000	FST	0.455882	0.294118	0.235294	0	0	0.333333	2
000200F_0:100000-110000	FST	0.222222	0	0	0	0.568362	0.337912	2
000200F_0:50000-60000	FST	0.34675	0.235294	0.275435	0.401361	0.0131074	0.00700794	2
000200F_0:60000-70000	FST	0.406476	0.206573	0	0.58206	0	0.194639	2
000200F_0:70000-80000	FST	0.4069	0.263445	0.146087	0.373051	0.190356	0.117088	2
000200F_0:90000-100000	FST	0.132801	0.339775	0.210526	0.333333	0.0725406	0	2
000214F_0:20000-30000	FST	0.34965	0	0	0.571429	0.276916	0	2
000233F_0:120000-130000	FST	0.466484	0.116411	0.162998	0.44717	0.134611	0.163396	2
000234F_0:50000-60000	FST	0.0434973	0.305085	0.352941	0.0137033	0.00125048	0.0754634	2
000242F_0:100000-110000	FST	0.10783	0.35493	0.0981693	0.407713	0.101212	0.168175	2
000242F_0:110000-120000	FST	0.302302	0.454953	0.122762	0.266269	0.00242476	0	2
000243F_0:20000-30000	FST	0.0812094	0.305092	0.333988	0.232468	0.0811174	0.199597	2
chr11:60000-70000	FST	0.332841	0.323906	0	0	0.0718384	0	2
chr12:24010000-24020000	FST	0.175655	0.374221	0.00616458	0.311421	0	0.141922	2
chr12:24050000-24060000	FST	0.324148	0.366502	0.0663813	0.282309	0.0208007	0.0607288	2
chr12:24130000-24140000	FST	0.182973	0.304842	0.0376949	0.24567	0.00516109	0.304309	2
chr12:24560000-24570000	FST	0.246653	0.382888	0.0191157	0.325092	0.0796888	0.15859	2
chr12:24620000-24630000	FST	0.209044	0.303413	0.0645576	0.214386	0.1491	0.302696	2
chr12:24650000-24660000	FST	0.0326472	0.393421	0.0651451	0.314134	0.0641629	0.224063	2
chr12:25100000-25110000	FST	0.356313	0.382363	0.174265	0.285079	0.0342114	0.0622308	2
chr12:25150000-25160000	FST	0.324628	0.324179	0.0257972	0.203837	0.159167	0.109812	2
chr12:25250000-25260000	FST	0.200947	0.327388	0.192966	0.31456	0.0273656	0.0648474	2
chr12:25410000-25420000	FST	0.278334	0.388885	0.339506	0.247934	0.017024	0.155495	2
chr12:5120000-5130000	FST	0.42475	0.360854	0.199833	0.254054	0.0378506	0	2
chr12:5440000-5450000	FST	0	0.305164	0.307169	0.148639	0	0.0591754	2
chr18:14270000-14280000	FST	0.571429	0	0	0	0	0.333333	2
chr21:12110000-12120000	FST	0	0.333333	0.421835	0	0	0	2
chr3:18190000-18200000	FST	0	0	0	0.304615	0.340215	0.0566709	2
chr3:9680000-9690000	FST	0	0.339556	0.303108	0	0	0	2
chr9:20560000-20570000	FST	0.320429	0.300464	0.0993834	0.0452108	0.00884752	0.0148806	2
