## Supplementary material for "Improved reference genome uncovers novel sex-linked regions in the guppy (*Poecilia reticulata*)": Table S8

### Sheet: Sheet1
window_id	stat	GH	GL	MH	ML	OH	OL	N_shared
chr12:24590000-24600000	DXY_minus	0.00163268	0.00209891	0.00117496	0.00144667	0.00187052	0.00229771	6
chr12:24600000-24610000	DXY_minus	0.00319757	0.00291217	0.00163449	0.00212165	0.00364354	0.00335536	6
chr12:24780000-24790000	DXY_minus	0.00165348	0.0043188	0.00158326	0.00334551	0.00164849	0.00276043	6
chr12:24820000-24830000	DXY_minus	0.00226524	0.00384336	0.00179302	0.0025646	0.00322731	0.00278032	6
chr12:6940000-6950000	DXY_minus	0.00552331	0.00180506	0.0032322	0.000891991	0.00470844	0.00176095	6
chr12:7000000-7010000	DXY_minus	0.0045821	0.00101069	0.00547968	0.000929735	0.00471106	0.0014697	6
000250F_0:10000-20000	DXY_minus	0.00167826	0.00106035	0.00135485	0.00151148	0.000574624	0.000834281	5
000250F_0:70000-80000	DXY_minus	0.00186648	0.00155403	0.00120885	0.00187729	0.000487153	0.0008396	5
chr12:23940000-23950000	DXY_minus	0.00205282	0.00344956	0.00106643	0.00120344	0.000560619	0.00191028	5
chr12:24580000-24590000	DXY_minus	0.00135496	0.00205552	0.00101844	0.0012325	0.000597024	0.000894134	5
chr12:24610000-24620000	DXY_minus	0.00204857	0.0018704	0.000481657	0.00105039	0.00158588	0.00181295	5
chr12:25150000-25160000	DXY_minus	0.00304324	0.00250284	0.000441565	0.00152099	0.001475	0.00105385	5
chr12:6910000-6920000	DXY_minus	0.00413778	0.00174767	0.00320697	0.000416077	0.00439975	0.00162908	5
chr12:6920000-6930000	DXY_minus	0.00293431	0.00111593	0.00230837	0.000179544	0.00305804	0.000912708	5
000242F_0:30000-40000	DXY_minus	0.00153838	0.00145507	0.000400761	0.0011125	0.000366586	0.000873795	4
000250F_0:30000-40000	DXY_minus	0.00245361	0.000570474	0.00137337	0.00176583	1.08146e-05	0.000865093	4
chr1:29420000-29430000	DXY_minus	0.00236426	0.000601161	0.000502646	0.00140136	0.0032638	0.00234422	4
chr12:23950000-23960000	DXY_minus	0.00119554	0.00265933	0.000953319	0.00174024	0.000443674	0.00127597	4
chr12:23970000-23980000	DXY_minus	0.00171226	0.000865998	0.00103918	0.00131167	0.00049498	0.000462	4
chr12:24000000-24010000	DXY_minus	0.00160683	0.00215383	0.000862682	0.00219442	0.00026188	0.000936702	4
chr12:24060000-24070000	DXY_minus	0.00150409	0.00149295	0.000482431	0.00185216	0.00030868	0.00163858	4
chr12:24130000-24140000	DXY_minus	0.00100075	0.00130496	0.000352154	0.00103404	0.000188684	0.00147356	4
chr12:24810000-24820000	DXY_minus	0.000357288	0.00220761	0.000533837	0.000760149	0.00172189	0.00171725	4
chr12:24840000-24850000	DXY_minus	0.00179895	0.000631642	0.00106173	0.00197733	0.00272471	0.000220195	4
chr12:25130000-25140000	DXY_minus	0.00179976	0.00183933	0.00103832	0.00139833	0.0006199	0.000530783	4
chr12:25140000-25150000	DXY_minus	0.00184634	0.00209159	0.000360973	0.00206	0.000523225	0.00100077	4
chr12:25170000-25180000	DXY_minus	0.00149595	0.00215853	0.00120077	0.000846104	0.000241069	0.000140828	4
chr12:25180000-25190000	DXY_minus	0.00145594	0.00197996	0.00117926	0.00112066	0.000125984	-4.79074e-05	4
chr12:25190000-25200000	DXY_minus	0.0014698	0.00167046	0.00106768	0.0014303	0.000484678	-0.000233909	4
chr12:25200000-25210000	DXY_minus	0.00219776	0.00231175	0.00148934	0.00175697	0.000372617	-9.29782e-05	4
chr12:25210000-25220000	DXY_minus	0.00192288	0.00302145	0.00172536	0.00214	0.000384172	3.6721e-05	4
chr12:25220000-25230000	DXY_minus	0.00255058	0.00214756	0.00182505	0.00181333	0.000354067	-1.93513e-05	4
chr12:25230000-25240000	DXY_minus	0.00138197	0.00153226	0.0015324	0.00160667	0.000104984	5.22336e-05	4
chr12:25240000-25250000	DXY_minus	0.0026442	0.0026581	0.00187717	0.00262178	0.000176178	0.000229155	4
chr12:25250000-25260000	DXY_minus	0.00272489	0.00294875	0.00287396	0.0030625	0.000321244	0.000200996	4
chr12:6970000-6980000	DXY_minus	0.00477891	3.5e-05	0.00235917	0.000438607	0.00376205	0.000792059	4
chr14:26820000-26830000	DXY_minus	0.00132795	0.000553632	0.000572428	0.000868285	0.00129793	0.000888199	4
chr2:33560000-33570000	DXY_minus	0.00253038	0.00762712	0.00104122	-0.000207002	0.00360503	-0.000199202	4
chr2:33590000-33600000	DXY_minus	0.010307	0.00114339	0.00116819	-1.53919e-05	0.00362437	-0.0013451	4
chr6:1780000-1790000	DXY_minus	0.00116452	0.000938693	0.00017849	1.65224e-05	0.00164139	0.00108653	4
chr7:4890000-4900000	DXY_minus	0.00134691	0.00294625	0.00209711	-1.1039e-05	0.00116588	0.000145584	4
chr8:21510000-21520000	DXY_minus	0.00384758	0.00076327	0.000170615	0.00102357	0.00162392	0.00134402	4
chr9:32590000-32600000	DXY_minus	0.000104169	0.000891549	0.00105854	0.000967784	-0.000179825	0.00131044	4
