## Supplementary material for "Improved reference genome uncovers novel sex-linked regions in the guppy (*Poecilia reticulata*)": Table S10

### Sheet: Sheet1
chr	pos	gene ID	annotation	Gene Name
000246F_0	83256	g37028.t1	39946.BGIOSGA039499-PA	Reverse transcriptase (RNA-dependent DNA polymerase)
000246F_0	85566	g37029.t1	7668.SPU_017344tr	Inherit from KOG: Retrotransposon protein
000173F_0	127877	g40832.t1	7897.ENSLACP00000014670	Inherit from biNOG: reverse transcriptase
000173F_0	139018	g40836.t1	8090.ENSORLP00000015870	L1 transposable element
000173F_0	201062	g40848.t1	8083.ENSXMAP00000006704	NACHT, LRR and PYD domains-containing protein
000173F_0	207304	g40849.t1	8083.ENSXMAP00000019921	tripartite motif containing 35
000173F_0	256773	g40858.t1	8083.ENSXMAP00000011182	leucine Rich Repeat
000173F_0	281904	g40862.t1	8083.ENSXMAP00000019749	Integrase core domain
000173F_0	282377	g40862.t1	8083.ENSXMAP00000019749	Integrase core domain
000173F_0	303288	g40869.t1	8128.ENSONIP00000009475	ENV polyprotein (coat polyprotein)
000189F_0	137747	g41367.t1	8083.ENSXMAP00000000120	NACHT, LRR and PYD domains-containing protein
000189F_0	144194	g41367.t1	8083.ENSXMAP00000000120	NACHT, LRR and PYD domains-containing protein
000189F_0	137747	g41367.t2	8083.ENSXMAP00000000120	NACHT, LRR and PYD domains-containing protein
000189F_0	149844	g41367.t1	8083.ENSXMAP00000000120	NACHT, LRR and PYD domains-containing protein
000189F_0	217208	g41380.t1	8083.ENSXMAP00000000120	NACHT, LRR and PYD domains-containing protein
000175F_0	21102	g44159.t1	8128.ENSONIP00000017258	Inherit from euNOG: RING
000175F_0	22004	g44159.t1	8128.ENSONIP00000017258	Inherit from euNOG: RING
000175F_0	79616	g44172.t1	8090.ENSORLP00000018440
000175F_0	137831	g44187.t1	8083.ENSXMAP00000019921	tripartite motif containing 35
000175F_0	153766	g44189.t1	8083.ENSXMAP00000020261
000175F_0	155708	g44190.t1	8083.ENSXMAP00000019921	tripartite motif containing 35
000175F_0	179421	g44193.t1	8083.ENSXMAP00000001315	Ras protein-specific guanine nucleotide-releasing factor 2
chr5	32063616	g63268.t1	8083.ENSXMAP00000018842	LAMB3 (laminin, beta 3)
chr5	32075346	g63268.t1	8083.ENSXMAP00000018842	LAMB3 (laminin, beta 3)
chr5	32063616	g63268.t2	8083.ENSXMAP00000018842	LAMB3 (laminin, beta 3)
chr5	32095641	g63270.t1	7955.ENSDARP00000111714	LDLRAD2 (low density lipoprotein receptor class A domain containing 2)
chr5	32102899	g63271.t1	8128.ENSONIP00000016619	Tryp_SPc
chr5	32111529	g63272.t1	8083.ENSXMAP00000007822	K03462 (Nicotinate phosphoribosyltransferase (NAPRTase) family)
chr5	32111529	g63272.t2	8083.ENSXMAP00000007822	K03462 (Nicotinate phosphoribosyltransferase (NAPRTase) family)
chr5	32143003	g63274.t1	8083.ENSXMAP00000007857	K19933 (Ca -dependent secretion activator)
chr5	32143003	g63274.t2	8083.ENSXMAP00000007857	K19933 (Ca -dependent secretion activator)
chr5	32143003	g63274.t3	8083.ENSXMAP00000007857	K19933 (Ca -dependent secretion activator)
chr5	32143003	g63274.t4	8083.ENSXMAP00000007857	K19933 (Ca -dependent secretion activator)
chr5	32247606	g63279.t1	8128.ENSONIP00000003886	FEZF2 (FEZ family zinc finger 2)
chr5	32411624	g63300.t1	7668.SPU_017344tr	Inherit from KOG: Retrotransposon protein
chr5	32492694	g63308.t1	7668.SPU_021823tr	Reverse transcriptase (RNA-dependent DNA polymerase)
chr5	32537846	g63316.t1	8090.ENSORLP00000018440
chr5	32538154	g63316.t1	8090.ENSORLP00000018440
chr5	32578046	g63324.t1	7668.SPU_021823tr	Reverse transcriptase (RNA-dependent DNA polymerase)
chr5	32649718	g63338.t1	8090.ENSORLP00000018440
chr5	32650536	g63339.t1	8090.ENSORLP00000017683	Inherit from biNOG: reverse transcriptase
chr5	32823923	g63358.t1	8090.ENSORLP00000018440
